# Kinesin-8B controls basal body function and flagellum formation and is key to malaria parasite transmission

**DOI:** 10.1101/686568

**Authors:** Mohammad Zeeshan, David J. P. Ferguson, Steven Abel, Alana Burrrell, Edward Rea, Declan Brady, Emilie Daniel, Michael Delves, Sue Vaughan, Anthony A. Holder, Karine G. Le Roch, Carolyn A. Moores, Rita Tewari

**Author notes:** For correspondence Rita Tewari.

## Abstract

Eukaryotic flagella are conserved microtubule-based organelles that drive cell motility. *Plasmodium,* the causative agent of malaria, has a single flagellate stage: the male gamete in the mosquito. Three rounds of endomitotic division together with an unusual mode of flagellum assembly rapidly produce eight motile gametes. These processes are tightly coordinated but their regulation is poorly understood. To understand this important developmental stage, we studied the function and location of the microtubule-based motor kinesin-8B, using gene-targeting, electron microscopy and live cell imaging. Deletion of the *kinesin-8B* gene showed no effect on mitosis but disrupted 9+2 axoneme assembly and flagellum formation during male gamete development and also completely ablated parasite transmission. Live cell imaging showed that kinesin-8B-GFP did not colocalise with kinetochores in the nucleus but instead revealed dynamic, cytoplasmic localisation with the basal bodies and the assembling axoneme during flagellum formation. We thus uncovered an unexpected role for kinesin-8B in parasite flagellum formation that is vital for the parasite life cycle.
