## Supplementary material for "Kinesin-8B controls basal body function and flagellum formation and is key to malaria parasite transmission": Table S1

### Sheet: KIN8B_Supplementary Table1
Supplementary Table 1=Differentially expressed genes in Δkinesin-8B gametocytes at 0 mpa
Gene ID	Gene Annotation	Log2Fold Change	LogFoldChange_SE	P-value	Adjusted P-Value
PBANKA_1246200	fam-b protein	2.2851	0.624286	0.000251879	0.0134398
PBANKA_0808380	conserved Plasmodium protein unknown function	2.01294	0.357436	1.79e-08	4.13e-06
PBANKA_1146761	PIR protein	1.6518	0.329267	5.26e-07	9.57e-05		7 genes	Upregulated genes
PBANKA_1428980	U1 spliceosomal RNA	1.56063	0.426542	0.0002534	0.0134398		40 genes	Downregulated genes
PBANKA_1146721	PIR protein	1.18659	0.199375	2.66e-09	6.76e-07
PBANKA_0102900	AP2 domain transcription factor putative	1.17682	0.366126	0.00130794	0.0453152
PBANKA_0519000	S-antigen putative	1.07949	0.215532	5.49e-07	9.63e-05
PBANKA_1400041	fam-b protein	-1.01022	0.269373	0.000176635	0.0107095
PBANKA_0000301	fam-b protein	-1.02292	0.271767	0.000167252	0.0105163
PBANKA_1040300	fam-b protein	-1.06173	0.19758	7.72e-08	1.64e-05
PBANKA_0944101	PIR protein	-1.06814	0.263045	4.89e-05	0.00383423
PBANKA_1146100	tryptophan-rich protein	-1.12147	0.271277	3.56e-05	0.00307707
PBANKA_0215700	PIR protein	-1.20281	0.301464	6.61e-05	0.00495085
PBANKA_0837001	PIR protein	-1.23391	0.269397	4.64e-06	0.000591322
PBANKA_1146200	Plasmodium exported protein unknown function	-1.25572	0.236396	1.08e-07	2.21e-05
PBANKA_0400700	fam-a protein pseudogene	-1.25928	0.357907	0.000434048	0.0204686
PBANKA_0400500	PIR protein	-1.29497	0.157579	2.07e-16	8.79e-14
PBANKA_1465300	PIR protein pseudogene	-1.32723	0.316136	2.69e-05	0.00253653
PBANKA_0008101	fam-a protein	-1.37059	0.411517	0.000866665	0.0342369
PBANKA_1466141	fam-a protein	-1.47905	0.308827	1.67e-06	0.000256489
PBANKA_1040500	PIR protein pseudogene	-1.52105	0.328972	3.77e-06	0.000505344
PBANKA_0600091	fam-c protein	-1.52327	0.415348	0.000244979	0.0134159
PBANKA_1300031	fam-b protein	-1.52776	0.415171	0.000233392	0.0129203
PBANKA_0317001	PIR protein	-1.53075	0.319162	1.62e-06	0.000256489
PBANKA_1040200	PIR protein	-1.54385	0.189454	3.67e-16	1.34e-13
PBANKA_1146600	fam-b protein	-1.56709	0.245611	1.77e-10	5e-08
PBANKA_1300096	fam-b protein	-1.57689	0.193399	3.53e-16	1.34e-13
PBANKA_1100500	fam-b protein	-1.64474	0.486776	0.000727895	0.0302965
PBANKA_1246600	cleft-like protein 1	-1.89489	0.206093	3.77e-20	1.92e-17
PBANKA_0400100	PIR protein	-2.00299	0.563293	0.000376745	0.0184496
PBANKA_1300041	fam-b protein	-2.12651	0.516574	3.85e-05	0.00318072
PBANKA_0215800	fam-b protein	-2.2199	0.24351	7.77e-20	3.6e-17
PBANKA_1146241	PIR protein pseudogene	-2.23267	0.378423	3.64e-09	8.82e-07
PBANKA_1465051	Plasmodium exported protein unknown function	-2.48591	0.239493	3.06e-25	2.6e-22
PBANKA_0722700	PIR protein pseudogene	-2.56346	0.65751	9.67e-05	0.00640687
PBANKA_1146261	PIR protein	-2.56933	0.263666	1.94e-22	1.24e-19
PBANKA_0007901	PIR protein	-2.80619	0.754268	0.000198893	0.0117787
PBANKA_1100821	fam-a protein pseudogene	-3.09838	0.30537	3.44e-24	2.5e-21
PBANKA_1040521	fam-b protein	-3.15559	0.337476	8.72e-21	4.93e-18
PBANKA_0943900	PIR protein	-3.32996	0.434599	1.83e-14	5.82e-12
PBANKA_1246981	PIR protein pseudogene	-3.42016	0.511811	2.35e-11	7.04e-09
PBANKA_1100441	fam-b protein	-3.59205	0.218927	1.69e-60	4.31e-57
PBANKA_0500700	fam-a protein	-4.51618	0.384643	7.84e-32	7.98e-29
PBANKA_1100700	fam-a protein	-4.84118	0.398097	5.03e-34	6.4e-31
PBANKA_1465700	fam-a protein	-5.23018	0.344739	5.47e-52	9.28e-49
PBANKA_0202700	kinesin-8 putative	-5.93816	0.184859	2.13e-226	1.09e-222
PBANKA_0500971	PIR protein	-9.0846	1.15167	3.07e-15	1.04e-12
