## Supplementary material for "Kinesin-8B controls basal body function and flagellum formation and is key to malaria parasite transmission": Table S2

### Sheet: Primers used in Kinesin8X study
Name	Sequence (5’ to 3’)	Notes
Primers used for GFP tag construct
T1991	CCCCGGTACCCACACCATTTTATAATATCTGAATCTA	KpnI site underlined
T1992	CCCCGGGCCCAATTTTATTTTTTATAATGTTAAAAAGATTTGAGAT	ApaI site underlined
Int199	GTTGTTACATCTAATTCTGTTGTAG
ol492	ACGCTGAACTTGTGGCCG
Primers used for knockout construct
N1261	CCCCGGGCCCGCACATACAATTTTAGCTTAACGCA	ApaI site underlined
N1262	GGGGAAGCTTAGCGAGAAGGAATGCCACTAC	HindIII site underlined
N1263	CCCCGAATTCACAATGCCCAACTCCTAGAAGG	EcoRI site underlined
N1264	GGGGTCTAGACAGAGTCGAAACTTGTTCAAGAAACA	XbaI site underlined
N102 KO1	GTCCTTCACATCTATCTTATGAAG
N102 KO2	TTTAAGATCATCAAGCCAGAGAC
INT N126	AGCCTTAATATAGATTTGCAAAACCA
ol248	GATGTGTTATGTGATTAATTCATACAC
Primers used for qRT PCR
hsp70 FW	GTATTATTAATGAACCCACCGCT	PBANKA_081890
hsp70 RV	GAAACATCAAATGTACCACCTCC
arginyl-tRNA FW	TTGATTCATGTTGGATTTGGCT	PBANKA_143420
arginyl-tRNA RV	ATCCTTCTTTGCCCTTTCAG
CDPK4-FW	AAATGTTGATGTACACAAGTGC	PBANKA_0615200
CDPK4-RV	ATGTTCTAATGCATCTCTTGCT
CDC20-FW	ATGTTTGGTAACTATTTGGCGG	PBANKA_0510600
CDC20-RV	ATCCCATATTTCTACTGCACCA
Nek1-FW	CTGCGAAAAGGAAGGCTATG	PBANKA_144300
Nek1-RV	CGCTCTCTTTCCACTCTTCC
SAS6-FW	GAACAATATCACTGCATCCCC	PBANKA_010620
SAS6-RV	GCTGGTGTGTAACCTATTCCT
Cent1-FW	GGGTTTCGAGCCCAAAAAGG	PBANKA_020630
Cent1-RV	GTACCTGATCCGTCTTTATCAAC
Map2-FW	AATGAAGAACCAGGGCCA	PBANKA_0933700
Map2-RV	ACCATCTAGTAACTACATGGCT
kinesin8X-FW	ACCCTTGATTCCTCATGTCTTCAA	PBANKA_080590
kinesin8X-RV	TTTTTCCTGAGCCGGTTGCT
kinesin13-FW	GGCAAACAGGTAGCGGGAAA	PBANKA 145830
kinesin13-RV	CTTTGCCCATATGGCTGGGA
Kinesin15-FW	TGCCTTGTTGATTTAGCAGGT	PBANKA_1458800
Kinesin15-RV	TTGCATTACAGCCAAAGCATT
kinesin8B-FW	CGAAGGAGGGTTCTCCTAATG	PBANKA_020270
Kinesin8B-RV	TGGTGTCCTTCCCTTTCCTG
